# Long-term evolution experiments fully reveal the potential for thermal adaptation

**DOI:** 10.1101/2024.02.15.580572

**Authors:** Marta A. Antunes, Afonso Grandela, Margarida Matos, Pedro Simões

## Abstract

Global warming is leading to worldwide biodiversity decline at a fast pace. Evolutionary responses may be crucial in allowing organisms to cope with prolonged effects of climate change. This urges the need for a better understanding of the dynamics of adaptation to warming environments. In particular, addressing how reproductive success evolves in deteriorating environments is extremely relevant, as this trait is more likely constrained at lower temperatures than upper physiological thermal limits. Experimental evolution under a warming environment can elucidate the potential of populations to respond to rapid environmental changes. The few studies following such framework lack analysis of long-term response. We here focus on the long-term thermal evolution of two *Drosophila subobscura* populations, from different European latitudes, under warming temperatures. We estimated the reproductive success of these populations in two test environments: the ancestral (control) and the warming environment after 39 and 52 generations of thermal evolution. We found that a relevant long-term adaptive response to warming temperatures can occur, but the pace of such response is slow. In addition, we observed contrasting responses in the ancestral environmental and differences in the evolutionary dynamics between populations of distinct histories, with those originally from higher latitude only showing an adaptive response under the to the warming environment regime in at a later generation. This study reinforces the need for long-term evolution experiments to fully reveal the potential for thermal response. It also highlights that the scrutiny of several populations in this context is needed for a measure of variation within a species. Accounting for these sources of variation - both temporal and spatial - will allow for more robust assessments of climate change responses.
