## Supplementary Tables for "Long-term evolution experiments fully reveal the potential for thermal adaptation"

### Sheet: Table S1
Table S1 - Census sizes for each generation in the Control and Warming populations. Values below 250 are highlighted in red.
	Generation		Control							Warming
			PT1	PT2	PT3	NL1	NL2	NL3		WPT1	WPT2	WPT3	WNL1	WNL2	WNL3
	1		900	1100	1100	1000	1100	1100		950	1000	1000	1000	1000	1000
	2		1100	900	1100	1000	1100	1100		1100	1100	900	1200	1000	1100
	3		1000	950	1050	1050	1100	1100		1000	1050	1050	900	1050	1000
	4		1050	1100	950	1100	1100	1000		1050	900	950	1000	1050	950
	5		1000	1000	960	1000	1000	900		950	960	1000	960	900	1100
	6		1000	1000	1000	1000	1000	960		960	900	900	960	960	960
	7		1000	1000	1000	1000	1000	1000		950	1000	680	1000	1000	1000
	8		960	960	960	960	960	960		800	960	960	920	960	920
	9		900	1000	1000	800	1000	900		520	520	800	520	800	400
	10		1000	1000	1000	1000	1020	1000		1000	1000	1000	1000	1000	920
	11		1000	1000	1000	1000	1000	1000		1100	1100	1100	1100	1100	1100
	12		1000	1000	1000	960	1000	960		350	960	550	960	1000	960
	13		900	960	960	960	960	960		900	960	900	960	900	900
	14		900	960	900	960	1000	960		960	850	171	950	700	900
	15		960	960	960	960	960	960		960	960	960	960	960	960
	16		960	960	960	960	960	960		960	900	960	900	960	960
	17		1000	1000	900	1000	1000	1000		960	960	700	960	500	960
	18		960	900	930	960	900	960		960	900	960	960	600	1000
	19		960	960	960	960	960	960		800	960	800	850	800	960
	20		1000	1000	1000	1000	1000	960		960	960	500	540	960	960
	21		1000	1000	1000	1000	1000	1000		400	800	600	960	800	400
	22		960	960	960	960	960	960		150	150	180	130	260	320
	23		960	960	960	960	960	960		480	520	330	360	1000	540
	24		960	960	960	960	960	960		240	270	120	280	520	140
	25		1000	900	810	860	1000	1000		960	960	960	960	960	960
	26		1100	1000	1000	1000	1000	760		600	960	200	640	680	960
	27		960	960	960	960	960	960		250	1000	430	400	400	240
	28		1000	1000	1000	1000	1000	1000		570	950	1000	900	950	1000
	29		1000	1000	1000	1000	1000	1000		1000	1000	900	750	1000	1000
	30		1000	1000	1000	1000	1000	1000		960	960	960	960	1000	960
	31		960	1000	960	1000	960	960		960	960	960	1000	960	960
	32		1000	1000	1000	1100	1000	1100		480	940	620	180	640	520
	33		1100	960	960	960	1100	960		960	920	960	880	960	800
	34		1000	1000	1000	1000	1000	1000		1000	1000	960	960	1000	960
	35		960	960	960	960	960	960		960	960	960	960	960	960
	36		1100	1100	1100	1100	1100	1000		1000	960	1000	960	960	960
	37		1000	1100	1100	1000	1000	1000		1000	960	1000	960	1000	960
	38		1000	1000	1000	1000	1000	1000		960	960	960	960	960	960
	39		1100	1100	1000	1000	1100	1100		1000	1000	960	1000	960	960
	40		1000	1000	1000	1000	1000	1000		960	870	900	700	760	900
	41		1000	1000	1000	1100	1000	900		1000	1000	960	960	1000	1000
	42		1000	1000	1000	1000	1000	1000		900	1100	960	450	900	900
	43		1000	1000	1100	1100	1100	1000		600	960	440	360	960	960
	44		1000	1000	1000	1000	1000	1000		180	960	760	50	960	960
	45		1000	1100	1100	1100	1000	1000		1000	1000	900	1000	1000	1000
	46		960	960	1100	1100	1100	960		1000	1000	1100	1100	1100	1100
	47		960	960	960	960	960	960		960	960	960	960	960	920
	48		660	800	840	960	850	900		960	1000	1000	400	1000	960
	49		960	960	960	960	960	960		600	240	440	150	320	960
	50		960	1000	1000	960	1000	960		960	1100	960	960	960	1100
	51		900	1100	1100	960	1100	1000		960	960	700	1000	1000	600
	52		1000	1100	1100	1100	1000	1000		830	700	820	670	720	660

### Sheet: Table S2
Table S2 - Analysis of local adaptation across generations, populations of distinct history and environments (overall model)
	Model parameters	Estimate	St. error	Df	χ2	p-value
	Intercept	3.183	0.022	1	21463.1	<0.001
	History	0.011	0.021	1	0.262	0.608
	Selection	-0.057	0.018	1	10.227	0.001
	Environment	0.321	0.018	1	320.68	<0.001
	Generation	0.088	0.018	1	24.249	<0.001
	History*Selection	-0.005	0.018	1	0.067	0.796
	History*Environment	-0.022	0.018	1	1.572	0.210
	Selection*Environment	0.068	0.018	1	14.373	<0.001
	History*Generation	-0.026	0.018	1	2.057	0.152
	Selection*Generation	0.028	0.018	1	2.483	0.115
	Environment*Generation	0.024	0.018	1	1.852	0.174
	History*Selection*Environment	-0.017	0.018	1	0.879	0.349
	History*Selection*Generation	0.017	0.018	1	0.858	0.354
	History*Environment*Generation	0.022	0.018	1	1.557	0.212
	Selection*Environment*Generation	-0.004	0.018	1	0.047	0.828
	History*Selection*Environment*Generation	-0.028	0.018	1	2.460	0.117
	Note: Total sample size: 915 observations. “Df”: the degrees of freedom. Chisquare tests (X2) are presented. Statistically significant terms are represented in bold (p<0.05)

### Sheet: Table S3
Table S3 - Analysis of local adaptation across populations of distinct history and environments at each generation (G39 and G52)
		Generation 39						Generation 52
	Model parameters	Estimate	St. error	Df	χ2	p-value		Estimate	St. error	Df	χ2	p-value
	Intercept	3.275	0.028	1	13205.7	< 0.001		3.091	0.026	1	13703.4	< 0.001
	History	-0.014	0.028	1	0.261	0.610		0.034	0.026	1	1.696	0.193
	Selection	-0.030	0.024	1	1.604	0.205		-0.084	0.026	1	10.410	0.001
	Environment	0.346	0.027	1	163.10	< 0.001		0.294	0.026	1	128.03	< 0.001
	History x Selection	0.013	0.024	1	0.328	0.567		-0.022	0.026	1	0.747	0.388
	History x Environment	-0.0008	0.027	1	0.0009	0.976		-0.042	0.026	1	2.636	0.104
	Selection x Environment	0.065	0.024	1	7.540	0.006		0.070	0.026	1	7.249	0.007
	History x Selection x Environment	-0.047	0.024	1	3.851	0.049		0.013	0.026	1	0.234	0.628
	Note: Total sample sizes: analysis of Generation 39: 447 observations; analysis of Generation 52: 468 observations. “Df”: the degrees of freedom. Chisquare tests (X2) are presented. Statistically significant terms are represented in bold (p<0.05).

### Sheet: Table S4
Table S4 - Cohen's d estimate of effect sizes between Warming and Control populations for reproductive success at each environment in generations 39 and 52
			Generation 39			Generation 52
	History	Test Environment	Cohen's d	Magnitude and Direction of Effects		Cohen's d	Magnitude and Direction of Effects
	High latitude populations (WNL vs. NL)	Control	0.224	small (W > C)		1.216	very large (W > C)
		Warming	0.272	small (W > C)		0.833	large (W > C)
	Low latitutude populations (WPT vs. PT)	Control	1.057	large (C > W)		0.288	small (C > W)
		Warming	1.667	very large (W > C)		0.994	large (W > C)
	Note: d (.01) = very small, d (.2) = small, d (.5) = medium, d (.8) = large, d (1.2) = very large, and d (2.0) = huge, according to Sawilowsky (2009)
